# Extracellular disposal of nuclear waste by APP: a protective mechanism impaired in Alzheimer’s disease

**DOI:** 10.1101/2024.02.10.579739

**Authors:** Godfried Dougnon, Takayoshi Otsuka, Yuka Nakamura, Akiko Sakai, Tomoyuki Yamanaka, Noriko Matsui, Asa Nakahara, Ai Ito, Atsushi Hatano, Masaki Matsumoto, Hironaka Igarashi, Akiyoshi Kakita, Masaki Ueno, Hideaki Matsui

## Abstract

Although the amyloid beta (Aβ) hypothesis^1^ has long been central to Alzheimer’s disease (AD) research, effective therapeutic strategies remain elusive^2,3^. Here we re-evaluate the functions of amyloid precursor protein (APP) and reveal its critical function in protecting against nuclear impairment-induced cell death and inflammation^4,5^. Overexpression of APP mitigated etoposide or lamin A knockdown-induced nuclear damage, while APP removal or mutations exacerbated these effects. Interestingly, neurons differentiated from induced pluripotent stem cells (iPSCs) exhibited similar patterns, and notably, familial AD-associated mutant APP failed to confer protection against nuclear impairment. We identify APP’s interaction with a cytoplasmic structure of nuclear origin, termed “nuclear waste”, and propose its role in extracellular waste disposal. Intriguingly, cells lacking APP showed impaired nuclear waste clearance, leading to abnormal cytoplasmic accumulation of the nuclear waste. Similarly, neuron-specific APP overexpression using adeno-associated virus (AAV) in mice reduced neuronal death and inflammation caused by nuclear damage. Conversely, shRNA-mediated APP exacerbated these effects, and mutant APP associated with familial AD lacked protective effects. Moreover, postmortem analysis of AD brains revealed accumulation of abnormal nuclear waste in the neurocytoplasm, irregular nuclear morphology, and reduced APP levels per neuron. Our data underscore APP’s crucial role in disposing of nuclear waste, maintaining cellular homeostasis, and suggest its dysregulation as a potential contributor to AD pathogenesis. Restoring APP waste clearance in AD could be a promising target for disease-modifying therapies.
