## Supplementary Table1 for "Extracellular disposal of nuclear waste by APP: a protective mechanism impaired in Alzheimer’s disease"

### Sheet: Sheet1
PD	Age	Gender	Braak & Braak stage	Experiments in this study
1	76	Male	Ⅱ/C	Imunohistochemistry, Biochemistry
2	87	Female	Ⅰ/B	Imunohistochemistry, Biochemistry
3	80	Male	Ⅱ/A	Imunohistochemistry, Biochemistry
4	76	Male	Ⅱ/0	Imunohistochemistry, Biochemistry
5	81	Male	Ⅱ/A	Imunohistochemistry, Biochemistry
6	87	Female	Ⅱ/0	Imunohistochemistry, Biochemistry
AD	Age	Gender		Experiments in this study
1	73	Male	Ⅴ/C	Imunohistochemistry, Biochemistry
2	104	Female	Ⅵ/C	Imunohistochemistry, Biochemistry
3	81	Female	Ⅵ/C	Imunohistochemistry, Biochemistry
4	78	Male	Ⅵ/C	Imunohistochemistry, Biochemistry
5	100	Female	Ⅵ/C	Imunohistochemistry, Biochemistry
6	86	Female	Ⅵ/C	Imunohistochemistry, Biochemistry
Control	Age	Gender		Experiments in this study
1	75	Female		Imunohistochemistry, Biochemistry
2	83	Male		Imunohistochemistry, Biochemistry
3	90	Male		Imunohistochemistry, Biochemistry
4	80	Male		Imunohistochemistry, Biochemistry
5	82	Male		Imunohistochemistry, Biochemistry
6	76	Male		Imunohistochemistry, Biochemistry
