## Supplementary Table2 for "Extracellular disposal of nuclear waste by APP: a protective mechanism impaired in Alzheimer’s disease"

### Sheet: Sheet1
Catalogue Number	Product	Company
B-005000-500	Accell siRNA Delivery Media, 500 mL	Dharmacon
E-003731-00-0050	Accell Human APP (351) siRNA - SMARTpool, 50 nmol	Dharmacon
D-001910-10-50	Accell Non-targeting Pool, 50 nmol	Dharmacon
LMNAHSS106094	Stealth siRNA Human LMNA siRNA, 20 nmol	Thermo Fisher Scientific
LMNAHSS106095	Stealth siRNA Human LMNA siRNA, 20 nmol	Thermo Fisher Scientific
LMNAHSS180722	Stealth siRNA Human LMNA siRNA, 20 nmol	Thermo Fisher Scientific
12935100	Stealth RNAi™ siRNA Negative Control Kit	Thermo Fisher Scientific
