## Supplementary Table3 for "Extracellular disposal of nuclear waste by APP: a protective mechanism impaired in Alzheimer’s disease"

### Sheet: Sheet1
Name	Company	ID
Anti-ANXA5 antibody	Abcam	Cat# ab108194, RRID:AB_10863755
Anti-APP antibody	Thermo Fisher Scientific	Cat# 13-0200, RRID:AB_2532993
Anti-Cleaved Caspase-3 antibody	Abcam	Cat# ab32042, RRID:AB_725947
Anti-Cleaved Caspase-3 antibody	Cell Signaling Technology	Cat# 9661, RRID:AB_2341188
Anti-Cleaved Gasdermin D antibody	Cell Signaling Technology	Cat# 36425, RRID:AB_2799099
Anti-Cleaved PARP1 antibody	Abcam	Cat# ab110315, RRID:AB_10861770
Anti-ds DNA antibody [35I9 DNA]	Abcam	Cat# ab27156, RRID:AB_470907
Anti-GAPDH antibody	FUJIFILM Wako Shibayagi	Cat# 016-25523, RRID:AB_2814991
Anti-Golgi (58K) antibody	Abcam	Cat# ab27043, RRID:AB_2107005
Anti-Green Fuorescent Protein (GFP) antibody	Thermo Fischer Scientific	Cat# A-11122, RRID:AB_221569
Anti-Green Fuorescent Protein (GFP) antibody	Thermo Fischer Scientific	Cat# A-11120, RRID:AB_221568
Anti-HA High Affinity antibody	Roche	Cat# 11867423001, RRID:AB_390918
Anti-Histone H2B antibody	BioLegend	Cat# 606302, RRID:AB_2728465
Anti-Histone H2B antibody	Abcam	Cat# ab134211, RRID:AB_2889048
Anti-Lamin A/C antibody	Cell Signaling Technology	Cat# 4777, RRID:AB_10545756
Anti-mCherry antibody	Abcam	Cat# ab125096, RRID:AB_11133266
Anti-NeuN antibody	Abcam	Cat# ab177487, RRID:AB_2532109
Anti-NeuN antibody	Millipore	Cat# MAB377, RRID:AB_2298772
Anti-phospho-Histone H2A.X (Ser139) antibody	Millipore	Cat# 05-636-I, RRID:AB_2755003
Anti-tRFP antibody	Evrogen	Cat# AB233, RRID:AB_2571743
Alexa Fluor 488-AffiniPure Donkey Anti-Chicken IgY (IgG) (H+L)	Wako	563-78311
Donkey anti-Goat IgG (H+L) Cross-Adsorbed Secondary Antibody, Alexa Fluor 488	Thermo Fischer Scientific	Cat# A-11055, RRID:AB_2534102
Donkey Anti-Goat IgG H&L (Alexa Fluor 594)	Abcam	Cat# ab150132, RRID:AB_2810222
Donkey anti-Mouse IgG (H+L) Highly Cross-Adsorbed Secondary Antibody, Alexa Fluor 350	Thermo Fischer Scientific	Cat# A10035, RRID:AB_2534011
Donkey anti-Rabbit IgG (H+L) Highly Cross-Adsorbed Secondary Antibody, Alexa Fluor 594	Thermo Fischer Scientific	Cat# A-21207, RRID:AB_141637
Donkey anti-Rabbit IgG (H+L) Highly Cross-Adsorbed Secondary Antibody, Alexa Fluor 680	Thermo Fischer Scientific	Cat# A10043, RRID:AB_2534018
Donkey anti-Rat IgG (H+L) Highly Cross-Adsorbed Secondary Antibody, Alexa Fluor 488	Thermo Fischer Scientific	Cat# A-21208, RRID:AB_2535794
Donkey anti-Rat IgG (H+L) Highly Cross-Adsorbed Secondary Antibody, Alexa Fluor 594	Thermo Fischer Scientific	Cat# A-21209, RRID:AB_2535795
Goat Anti-Mouse IgG - H&L Polyclonal Antibody, HRP Conjugated	Abcam	Cat# ab6789, RRID:AB_955439
Goat anti-Mouse IgG (H+L) Cross-Adsorbed Secondary Antibody, Alexa Fluor 350	Thermo Fischer Scientific	Cat# A-11045, RRID:AB_2534100
Goat anti-Mouse IgG (H+L) Cross-Adsorbed Secondary Antibody, Alexa Fluor 488	Thermo Fischer Scientific	Cat# A-11001, RRID:AB_2534069
Goat anti-Mouse IgG (H+L) Cross-Adsorbed Secondary Antibody, Alexa Fluor 594	Thermo Fischer Scientific	Cat# A-11005, RRID:AB_2534073
Goat anti-Mouse IgG (H+L) Highly Cross-Adsorbed Secondary Antibody, Alexa Fluor 680	Thermo Fischer Scientific	Cat# A-21058, RRID:AB_2535724
Goat anti-Mouse IgG (H+L) Secondary Antibody, DyLight 594	Thermo Fischer Scientific	Cat# 35510, RRID:AB_1185569
Goat Anti-Rabbit IgG - H&L Polyclonal antibody, HRP Conjugated	Abcam	Cat# ab6721, RRID:AB_955447
Goat anti-Rabbit IgG (H+L) Cross-Adsorbed Secondary Antibody, Alexa Fluor 350	Thermo Fischer Scientific	Cat# A-11046, RRID:AB_2534101
Goat anti-Rabbit IgG (H+L) Cross-Adsorbed Secondary Antibody, Alexa Fluor 488	Thermo Fischer Scientific	Cat# A-11008, RRID:AB_143165
Goat anti-Rabbit IgG (H+L) Cross-Adsorbed Secondary Antibody, Alexa Fluor 594	Thermo Fischer Scientific	Cat# A-11012, RRID:AB_2534079
Goat anti-Rabbit IgG (H+L) Highly Cross-Adsorbed Secondary Antibody, Alexa Fluor 594	Thermo Fischer Scientific	Cat# A-11037, RRID:AB_2534095
Goat anti-Rabbit IgG (H+L) Highly Cross-Adsorbed Secondary Antibody, Alexa Fluor 680	Thermo Fischer Scientific	Cat# A-21109, RRID:AB_2535758
Goat anti-rat IgG (H+L), HRP conjugate	Proteintech	Cat# SA00001-15, RRID:AB_2864369
