## Supplementary Table4 for "Extracellular disposal of nuclear waste by APP: a protective mechanism impaired in Alzheimer’s disease"

### Sheet: Sheet1
Target (Forward=F/Reverse=R)	DNA sequence or product detail	Experiment used
IL1β F	CTCTCTCCTTTCAGGGCCAA	qPCR
IL1β R	GAGAGGCCTGGCTCAACAAA	qPCR
IL6 F	CACCGGGAACGAAAGAGAAG	qPCR
IL6 R	TCATAGCTGGGCTCCTGGAG	qPCR
GAPDH F	CAGCCTCAAGATCATCAGCA	qPCR
GAPDH R	TGTGGTCATGAGTCCTTCCA	qPCR
APP F	GCCAAAGAGACATGCAGTGA	qPCR
APP R	CCAGACATCCGAGTCATCCT	qPCR
IFNβ F	TTGTTGAGAACCTCCTGGCT	qPCR
IFNβ R	TGACTATGGTCCAGGCACAG	qPCR
Human Mitochondrial DNA (mtDNA) Monitoring Primer SetHuman Mitochondrial DNA (mtDNA) Monitoring Primer Set	#7246, Takara Bio	qPCR
mouse App F	TCCGTGTGATCTACGAGCGCAT	qPCR
mouse App R	GCCAAGACATCGTCGGAGTAGT	qPCR
mouse Gapdh F	CATCACTGCCACCCAGAAGACTG	qPCR
mouse Gapdh R	ATGCCAGTGAGCTTCCCGTTCAG	qPCR
